# The 3D spatial constraint on 6.1 million amino acid sites in the human proteome

**DOI:** 10.1101/2021.09.15.460390

**Authors:** Bian Li, Dan M. Roden, John A. Capra

## Abstract

Quantification of the tolerance of protein-coding sites to genetic variation within human populations has become a cornerstone of the prediction of the function of genomic variants. We hypothesize that the constraint on missense variation at individual amino acid sites is largely shaped by direct 3D interactions with neighboring sites. To quantify the constraint on protein-coding genetic variation in 3D spatial neighborhoods, we introduce a new framework called COntact Set MISsense tolerance (or COSMIS) for estimating constraint. Leveraging recent advances in computational structure prediction, large-scale sequencing data from gnomAD, and a mutation-spectrum-aware statistical model, we comprehensively map the landscape of 3D spatial constraint on 6.1 amino acid sites covering >80% (16,533) of human proteins. We show that the human proteome is broadly under 3D spatial constraint and that the level of spatial constraint is strongly associated with disease relevance both at the individual site level and the protein level. We demonstrate that COSMIS performs significantly better at a range of variant interpretation tasks than other population-based constraint metrics while also providing biophysical insight into the potential functional roles of constrained sites. We make our constraint maps freely available and anticipate that the structural landscape of constrained sites identified by COSMIS will facilitate interpretation of protein-coding variation in human evolution and prioritization of sites for mechanistic or functional investigation.
