## Supplementary Table 9 for "The 3D spatial constraint on 6.1 million amino acid sites in the human proteome"

### Sheet: KCN_sm_stat
uniprot_id	hgnc_symbol	oligomeric_state	pdb	seq_id	source
Q09470	KCNA1	homo-tetramer	2r9r	79.32	SWISS-MODEL
Q16322	KCNA10	homo-tetramer	2r9r	68.72	SWISS-MODEL
P22460	KCNA5	homo-tetramer	2r9r	73.6	SWISS-MODEL
Q14721	KCNB1	homo-tetramer	2r9r	50.65	SWISS-MODEL
P48547	KCNC1	homo-tetramer	2r9r	44.35	SWISS-MODEL
Q14003	KCNC3	homo-tetramer	2r9r	39.5	SWISS-MODEL
Q9NZV8	KCND2	homo-tetramer	5wie	37.93	SWISS-MODEL
Q9UK17	KCND3	homo-tetramer	5wie	37.13	SWISS-MODEL
Q8TDN1	KCNG4	homo-tetramer	2r9r	33.87	SWISS-MODEL
O95259	KCNH1	homo-tetramer	6pby	99.21	SWISS-MODEL
Q12809	KCNH2	homo-tetramer	5av1	100	PDB
Q8NCM2	KCNH5	homo-tetramer	6pby	79.45	SWISS-MODEL
Q9NS40	KCNH7	homo-tetramer	6av1	82.07	SWISS-MODEL
Q96L42	KCNH8	homo-tetramer	5va2	49.38	SWISS-MODEL
P48048	KCNJ1	homo-tetramer	3spg	47.56	SWISS-MODEL
Q14654	KCNJ11	homo-tetramer	6c3o	100	PDB
O60928	KCNJ13	homo-tetramer	3spg	33.85	SWISS-MODEL
P63252	KCNJ2	homo-tetramer	3spg	76.88	SWISS-MODEL
P48544	KCNJ5	homo-tetramer	5kuk	58.23	SWISS-MODEL
P48051	KCNJ6	homo-tetramer	6xit	99.7	SWISS-MODEL
Q15842	KCNJ8	homo-tetramer	6xit	49.7	SWISS-MODEL
Q96T54	KCNK17	homo-dimer	6wm0	34.92	SWISS-MODEL
Q7Z418	KCNK18	homo-dimer	6cq8	27.41	SWISS-MODEL
O14649	KCNK3	homo-dimer	4twk	32.23	SWISS-MODEL
Q9NYG8	KCNK4	homo-dimer	4rue	98.91	SWISS-MODEL
Q9Y2U2	KCNK7	homo-dimer	3ukm	41	SWISS-MODEL
Q9NPC2	KCNK9	homo-dimer	6rv2	75.2	SWISS-MODEL
Q12791	KCNMA1	homo-tetramer	5tj6	59.77	SWISS-MODEL
Q9UGI6	KCNN3	homo-tetramer	6cno	45.52	SWISS-MODEL
P51787	KCNQ1	homo-tetramer	6v00	100	PDB
O43526	KCNQ2	homo-tetramer	7cr7	100	PDB
O43525	KCNQ3	homo-tetramer	7byl	58.46	SWISS-MODEL
P56696	KCNQ4	homo-tetramer	7byl	100	PDB
Q9NR82	KCNQ5	homo-tetramer	7byl	70.74	SWISS-MODEL
Q96KK3	KCNS1	homo-tetramer	2r9r	36.6	SWISS-MODEL
Q9ULS6	KCNS2	homo-tetramer	2r9r	36.8	SWISS-MODEL
Q9BQ31	KCNS3	homo-tetramer	2r9r	37.81	SWISS-MODEL
Q5JUK3	KCNT1	homo-tetramer	5u70	88.61	SWISS-MODEL
Q6UVM3	KCNT2	homo-tetramer	5u70	81.7	SWISS-MODEL
A8MYU2	KCNU1	homo-tetramer	5tji	40.18	SWISS-MODEL
Q8TDN2	KCNV2	homo-tetramer	5wie	30.4	SWISS-MODEL
