## Supplementary Table 11 for "The 3D spatial constraint on 6.1 million amino acid sites in the human proteome"

### Sheet: constraint_score_sources
Score	Source
RVIS	http://genic-intolerance.org/download
MTR	http://biosig.unimelb.edu.au/mtr-viewer/downloads
MTR3D	http://biosig.unimelb.edu.au/mtr3d/datasets
pLI	gs://gnomad-public/release/2.1.1/constraint/gnomad.v2.1.1.lof_metrics.by_transcript.txt.bgz
Missense Z	gs://gnomad-public/release/2.1.1/constraint/gnomad.v2.1.1.lof_metrics.by_transcript.txt.bgz
phyloP	https://hgdownload.soe.ucsc.edu/goldenPath/hg38/phyloP100way/
phastCons	https://hgdownload.soe.ucsc.edu/goldenPath/hg38/phastCons100way/
GERP++	https://personal.broadinstitute.org/konradk/loftee_data/GRCh38/
